# Integration of zebrafish pineal transcriptomes reveals cell type-specific timing

**DOI:** 10.64898/2026.06.07.728976

**Authors:** Yair Wexler, Dengfeng Huang, Jun Yan, Yoav Gothilf

## Abstract

The teleost pineal gland is an eye-like photoreceptive organ with a central role in the circadian clock system, primarily through its melatonin-producing photoreceptor cells. However, the functional molecular interactions between pineal photoreceptors, accessory cells predicted to support photoreceptor function, and projecting neurons remain incompletely understood. Here, we integrated single-cell zebrafish pineal transcriptomes with bulk circadian and light-response pineal transcriptomes. Combined analysis of two single-cell datasets identified novel photoreceptor and neuronal subtypes, including *parietopsin*-expressing cone-like cells and neurons expressing markers of neuronal maturation. Integration with the light-response dataset revealed light inhibition of photoreceptor opsin genes. Integration with circadian transcriptomes from wildtype fish and fish expressing the clock-disrupting dominant-negative CLOCK (ΔCLK) in pineal photoreceptors revealed cell-type-specific rhythmicity. Despite comparable expression of ΔCLK, photoreceptor subtypes differed in sensitivity to rhythm disruption, with rod-like cells (rods) most severely affected. In neurons, despite the absence of ΔCLK expression, rhythm disruption was comparable to that of rods. Moreover, rhythmic neuronal markers and rhythmic photoreceptor markers exhibited a similar circadian pattern, peaking mainly during the early night. These observations suggest that clock function in neurons depend on photoreceptor output. In contrast, accessory cell rhythmic markers were relatively resistant to ΔCLK disruption and peaked predominantly around subjective dawn, consistent with partially autonomous clock function. To facilitate comparative analysis of gene expression, rhythmicity and light responsiveness across pineal cell types, we developed the Zebrafish Pineal Transcriptomics Viewer. Our findings reveal a temporally structured and functionally heterogeneous organization of the zebrafish pineal gland.
