## Supplementary Table S2 for "Integration of zebrafish pineal transcriptomes reveals cell type-specific timing"

### Sheet: p-values
	Section	Comparison	p-value	p-adjusted
	Light response markers	Within PRC	0.9	0.95
		Within Neurons	0.58	0.71
		Within Accessory	0.34	0.56
		PRC-Neurons	4.5e-17	1.5e-15
		PRC-Accessory	0.0024	0.0099
		Accessory-Neurons	3.5e-08	2.3e-07
	Light induced	Within PRC	0.75	0.85
		Within Neurons	1	1
		Within Accessory	0.18	0.34
		PRC-Neurons	0.25	0.46
		PRC-Accessory	0.57	0.71
		Accessory-Neurons	0.27	0.46
	Rhythmic markers	Within PRC	0.66	0.78
		Within Neurons	0.39	0.61
		Within Accessory	4.8e-05	0.00026
		PRC-Neurons	2.7e-10	3e-09
		PRC-Accessory	0.0043	0.014
		Accessory-Neurons	0.00046	0.0022
	Lost rhythm in DCLK	Within PRC	0.007	0.021
		Within Neurons	0.94	0.97
		Within Accessory	0.43	0.65
		PRC-Neurons	0.51	0.7
		PRC-Accessory	0.03	0.076
		Accessory-Neurons	0.017	0.047
		Rods-Opn1	0.082	0.19
		Rods-Parieto	0.0028	0.01
		Opn1-Parieto	0.089	0.2
	Phase clustering	Within PRC	0.51	0.7
		Within Neurons	0.55	0.71
		Within Accessory	0.77	0.85
		PRC-Neurons	0.11	0.23
		PRC-Accessory	3.1e-08	2.3e-07
		Accessory-Neurons	2.1e-10	3e-09

### Sheet: Distributions
General information
	Cell type	Cells	Markers	Exclusive	Markers in functional group	Non-specific markers		Functional group	Cells	Markers	Exclusive
	Rods	4929	838	447	616	222		PRC	5318	1276	877
	Opn1	260	578	166	363	215		Neurons	214	1528	980
	Parieto	129	246	52	147	99		Accessory	1852	1795	902
	Neurons_I	142	1015	363	603	412		Non-parenchymal	1176	2028	1201
	Neurons_II	72	921	377	617	304
	RPE	1192	1162	456	550	612
	Muller	660	967	352	446	521
	Microglia	464	1026	514	616	410
	Fibroblasts	636	957	283	408	549
	Endothelium	76	750	240	369	381
		8560
Rhythmicity
	Rhythmicity	All family	All %
	Rods	87	14.1
	Opn1	55	15.2
	Parieto	25	17
	Neurons_I	35	5.8
	Neurons_II	29	4.7
	RPE	68	12.4
	Muller	22	4.9
	Microglia	34	5.5
	Fibroblasts	24	5.9
	Endothelium	23	6.2
	PRC	116	13.2
	Neurons	48	4.9
	Accessory	81	9
	Non-parenchymal	61	5.1
	Lose rhythm DCLK	All family	All %
	Rods	43	49.4
	Opn1	19	34.5
	Parieto	4	16
	Neurons_I	16	45.7
	Neurons_II	13	44.8
	RPE	18	26.5
	Muller	4	18.2
	Microglia	16	47.1
	Fibroblasts	11	45.8
	Endothelium	10	43.5
	PRC	49	42.2
	Neurons	23	47.9
	Accessory	22	27.2
	Non-parenchymal	29	47.5
Light response
	Light response	All family	All %
	Rods	48	7.8
	Opn1	29	8
	Parieto	10	6.8
	Neurons_I	1	0.2
	Neurons_II	2	0.3
	RPE	25	4.5
	Muller	15	3.4
	PRC	62	7.1
	Neurons	3	0.3
	Accessory	32	3.5
	Light induction	All family	All %
	Rods	24	50
	Opn1	17	58.6
	Parieto	5	50
	Neurons_I	1	100
	Neurons_II	2	100
	RPE	17	68
	Muller	7	46.7
	PRC	33	53.2
	Neurons	3	100
	Accessory	19	59.4
Phase clustering	Cluster	PRC	Neurons	Accessory
	CT11:23-CT17:42	44.71	46.18	27.22
	CT17:42-CT21:19	8.03	9.58	8.55
	CT21:19-CT04:01	25.44	21.8	40.15
	CT04:01-CT11:23	21.81	22.45	24.08
	Cluster	PRC	Neurons	Accessory
	1	8.53	6.99	7.73
	2	21.74	25.97	13.03
	3	15.36	13.64	7.33
	4	7.66	8.48	6.47
	5	0.48	1.24	1.34
	6	8.04	8.49	12.6
	7	10.02	7.36	17.56
	8	6.87	5.87	9.43
	9	3.89	3.49	4.23
	10	4.95	4.45	4.96
	11	3.16	3.93	1.95
	12	9.3	10.07	13.38
